# Daily Heat Stress Induces Accumulation of Non-functional PSII-LHCII and Donor-side Limitation of PSI via Downregulation of the Cyt *b*_6_*f* Complex

**DOI:** 10.1101/2025.11.06.687104

**Authors:** Laura Laihonen, Tutta Tomberg, Linda Vuorijoki, Lauri Nikkanen, Paula Mulo, Marjaana Rantala

## Abstract

The rapidly warming climate is driving increasingly frequent and intense heat waves worldwide, posing major challenges to plant metabolism and growth. Despite the central role of photosynthesis in plant growth, the effects of prolonged heat stress on the primary reactions of photosynthesis remain poorly understood. Here, we studied how long-term heat exposure affects growth and photosynthetic performance in the model plant *Arabidopsis thaliana*. Plants were exposed daily to high temperature (38°C) for four hours throughout the growth period. PSII-LHCII complexes remained structurally intact, but ΔF/F_m_’, electron transfer rate (ETRII) and proportion of open reaction centers (qL) were lower under prolonged heat. Strikingly, the content of the Cytochrome *b*_6_*f* complex, which mediates electron transfer between photosystems, was reduced by 30–40%. Consequently, donor-side limitation of PSI was higher and the overall PSI electron transfer rate (ETRI) was lower under long-term heat. Further, carbon assimilation was significantly lower under long-term heat exposure, but PSI acceptor side limitation was not affected. We propose that downregulation of the cytochrome *b*_6_*f* complex restricts electron delivery to PSI, thereby preventing PSI over-reduction due to reduced carbon assimilation.

**Summary statement:** Heat-acclimated *Arabidopsis thaliana* plants accumulate non-functional PSII-LHCII supercomplexes. PSI complex is protected against over-reduction by restricting electron flow from Cyt *b_6_f* as an acclimatory response.
