## Supplementary data S1. for "Daily Heat Stress Induces Accumulation of Non-functional PSII-LHCII and Donor-side Limitation of PSI via Downregulation of the Cyt *b*_6_*f* Complex"

### Sheet: Info
Supplementary data S1. Fo and Fm values measured from dark-acclimated control (Ctrl) and heat-acclimated (HS) plants. Values were measured from individual plants from 3 biological replicates (n = 16). Student’s t-test was used to analyse statistical significance, and p-values are included in the file.

### Sheet: Fo and Fm values and t-test 
I Biol.
	Ctrl 1	Ctrl 2	Ctrl 3	Ctrl 4	HS 1	HS 2	HS 3	HS 4
Fo	7380	7478	7965	7705	10013	10241	8095	9331
Fm	41159	44085	49709	46783	52278	50197	42264	50977
II Biol.
	Ctrl 1	Ctrl 2	Ctrl 3	Ctrl 4	Ctrl 5	Ctrl 6	HS 1	HS 2	HS 3	HS 4	HS 5	HS 6
Fo	8193	7087	8518	8876	7348	7803	8908	9461	8973	9721	8583	8388
Fm	51465	44508	52375	54098	47694	49222	48051	49352	47954	51530	45255	44150
III Biol.
	Ctrl 1	Ctrl 2	Ctrl 3	Ctrl 4	Ctrl 5	Ctrl 6	HS 1	HS 2	HS 3	HS 4	HS 5	HS 6
Fo	9038	8811	8063	9493	8811	8648	8550	8030	9363	8876	7998	9721
Fm	55399	52765	49514	59105	51985	53773	48376	44313	47856	45320	44443	45548
AVERAGES:				STDEVS
BIOL I,II,II	CTRL	HS		BIOL I,II,II	CTRL	HS	p-value
Fo	8137.83	9060.67		Fo	606.82	335.234	0.003
BIOL I,II,II	CTRL	HS		BIOL I,II,II	CTRL	HS
Fm	49694.8	47540.1		Fm	4164.98	1484.28	0.047
